# High-throughput laboratory evolution and evolutionary constraints in *Escherichia coli*

**DOI:** 10.1101/2020.02.19.956177

**Authors:** Tomoya Maeda, Junichiro Iwasawa, Hazuki Kotani, Natsue Sakata, Masako Kawada, Takaaki Horinouchi, Aki Sakai, Kumi Tanabe, Chikara Furusawa

**Affiliations:** RIKEN Center for Biosystems Dynamics Research; Department of Physics, The University of Tokyo; Universal Biology Institute, The University of Tokyo

**Keywords:** collateral sensitivity, cross resistance, drug resistance, *Escherichia coli*, evolutionary constraints, laboratory evolution, machine learning

## Abstract

Understanding the constraints that shape the evolution of antibiotic resistance is critical for predicting and controlling drug resistance. Despite its importance, however, a systematic investigation for evolutionary constraints is lacking. Here, we performed a high-throughput laboratory evolution of *Escherichia coli* under the addition of 95 antibacterial chemicals and quantified the transcriptome, resistance, and genomic profiles for the evolved strains. Using interpretable machine learning techniques, we analyzed the phenotype-genotype data and identified low dimensional phenotypic states among the evolved strains. Further analysis revealed the underlying biological processes responsible for these distinct states, leading to the identification of novel trade-off relationships associated with drug resistance. We also report a novel constraint that leads to decelerated evolution. These findings bridge the genotypic, gene expression, and drug resistance space and lead to a better understanding of evolutionary constraints for antibiotic resistance.
