## Supplemental Table 1 for "High-throughput laboratory evolution and evolutionary constraints in *Escherichia coli*"

### Sheet: Sheet1
Table SX List of the chemicals used in this study.
Selected 47 chemicals	Abbreviation	Chemicals	Category	Biological target	Parent mean IC50 [log2(μg/mL)]	Parent std IC50 [log2(μg/mL)]	Evolved mean IC50 [log2(μg/mL)]	Evolved std IC50 [log2(μg/mL)]	p-value for IC50 difference (Mann-Whitney U-test)	CAS Number	solvent	Stock conc. [mg/ml]	Company	Code
Yes	3.AT	3-Amino-1,2,4- triazole	Triazole	Histidine biosynthesis	7.45612	0.106752	9.82414	0.519226	0.00507487	61-82-5	media	100	Sigma	A8056-10G
Yes	5.FOA	5-Fluoroorotic Acid Monohydrate	Nucleobase analogue	DNA	1.28231	0.0306107	4.36913	1.49996	0.00507487	220141-70-8	media	2	Wako	060-03661
Yes	5.FU	5-Fluorouracil	Nucleobase analogue	DNA	-4.70513	0.116989	-3.04488	1.67021	0.030639	51-21-8	media	5	Wako	068-01401
Yes	6.MP	6-Mercaptopurine monohydrate	Adenine analogue	DNA	0.12006	0.206111	7.79991	0.499822	0.00433691	50-44-2	DMSO	50	Sigma	852678-1G-A
Yes	ABU	DL-2-Aminobutyric acid	Aminobutyric acid	Unknown in bacteria	9.12246	0.0141473	10.4234	0.338897	0.00507487	2835-81-6	media	100	Tokyo Chemical Industry CO., LTD.	A0280
Yes	AF	Acriflavine	Acridine	DNA	3.14761	0.114674	5.06735	0.42413	0.00507487	8048-52-0	media	10	Wako	013-26672
Yes	ATP	Amitriptyline Hydrochloride	Tricyclic antidepressant	Adrenergic uptake (Unknown in bacteria)	6.05752	0.0312903	6.9025	0.323429	0.00507487	549-18-8	media	100	Wako	013-12882
Yes	AZT	Aztreonam	Monobactam	Peptidoglycan	-7.38824	0.293465	-3.63839	1.6099	0.00811312	78110-38-0	N,N-dimethyl formamide	50	Sigma	A6848-50MG
Yes	B.Cl.Ala	β-Chloro-L-alanine hydrochloride	Alanine derivative	Alanine racemase, Alanine aminotransferase	-3.4913	0.820112	3.66325	1.15216	0.00507487	51887-89-9	media	100	Sigma	C9033-250MG
Yes	BSD	Blasticidine S hydrochloride	Nucleoside	Protein translation	3.20023	0.157249	5.91126	0.209482	0.00507487	3513-03-9	media	25	Wako	029-18701
Yes	BZ	Benserazide Hydrochloride	Carbohydrazide	Aromatic-L-amino-acid decarboxylase inhibitor (Unknown in bacteria)	0.75436	0.0496649	1.92095	0.492475	0.00507487	14919-77-8	media	100	Wako	028-14511
Yes	CBPC	Carbenicillin Sodium Salt (mixture of isomers)	Carboxypenicillin (beta-lactam)	Peptidoglycan	-0.664649	0.0678991	1.81685	0.726589	0.00507487	4800-94-6	media	100	Wako	031-23691
Yes	CCCP	Carbonyl cyanide 3-chlorophenylhydrazone (CCCP)	Uncoupling agents	Oxidative phosphorylation	3.40208	0.230009	4.82842	0.529244	0.00507487	555-60-2	DMSO	100	Sigma	C2759-100MG
Yes	CMZ	Cefmetazole sodium salt	Second-generation cephalosporin	Peptidoglycan	-2.94466	0.0294961	-0.0822305	1.01287	0.00507487	56796-20-4	media	100	Sigma	C6048-250MG
Yes	CP	Chloramphenicol	Amphenicols	50S ribosome	0.382184	0.0869721	2.18473	0.982119	0.00811312	56-75-7	Ethanol	100	Wako	036-10571
Yes	DCS	D-Cycloserine	Amino acid derivative	Peptidoglycan	-0.869255	0.0485068	3.7304	1.47352	0.00499812	68-41-7	media	100	Wako	034-21001
Yes	DVAL	D-Valine	D-amino acid	Extracellular polysaccharide	10.4279	0.107058	12.9326	0.115716	0.00507487	640-68-6	media	20	Sigma	855987-25G
Yes	EDTA	Ethylenediamine-N,N,N',N'-tetraacetic acid, disodium salt, dihydrate (EDTA・2Na)	Chelator	Metal chelater	1.44382	0.232298	6.90006	0.0862989	0.00507487	6381-92-6	media	50	Wako	343-01861
Yes	EM	Erythromycin	Macrolide	50S ribosome	6.63723	0.0589384	7.57498	0.72891	0.00507487	114-07-8	media	3	Wako	057-07151
Yes	FOS	Fosfomycin disodium salt	Phosphonic antibiotic	Peptidoglycan	0.041337	0.0486231	3.48311	1.38114	0.00507487	26016-99-9	media	100	Sigma	P5396-1G
Yes	FTD	Furaltadone	Oxazolidinone	DNA, ribosome, many macromolecules	1.14061	0.0496277	6.63422	0.254458	0.00477182	139-91-3	0.2N HCl	10	Sigma	F9130-25G
Yes	GAH	L-Glutamic acid γ-hydrazide	Glutamic acid analogue	Glutamate decarboxylase, γ-aminobutyrate aminotransferase	3.91788	0.044316	10.1119	0.149503	0.00507487	1820-73-1	media	25	Santa Cruz Biotechnology, Inc.	sc-286083
Yes	H2O2	Hydrogen peroxide	Reactive oxygen species	Oxidative stress	-1.26659	0.0294961	-0.0822305	1.01287	0.00507487	7722-84-1	media	100	Wako	081-04215
Yes	HSE	L-Homoserine	α-amino acid	Glutamate dehydrogenase	7.91677	0.0629926	11.6513	0.878557	0.00507487	672-15-1	media	25	Wako	080-04121
Yes	KM	Kanamycin Sulfate	Aminoglycoside	30S ribosome	3.89037	0.0790728	6.36126	0.760682	0.00507487	25389-94-0	media	100	Wako	117-00341
Yes	K2TeO3	Potassium Tellurite (IV)	Inorganic compound	Oxidative stress	2.72314	0.065544	3.16599	0.253511	0.00811312	7790-58-1	media	25	Wako	163-04542
Yes	LVAL	L-Valine	L-amino acid	Acetolactate synthase, threonine dehydratase	-1.81886	0.591316	8.13571	0	0.00277843	72-18-4	media	50	Wako	228-00082
Yes	MEC	Mecillinam	Penicillin	Peptidoglycan	-1.28274	0.15074	-0.0574791	0.830426	0.00507487	32887-01-7	Methanol	10	Wako	133-18471
Yes	MMC	Mitomycin C	Alkylating agent	DNA	0.592172	0.10959	4.46819	0.350138	0.00499812	50-07-7	media	0.5	Wako	134-07911
Yes	NFLX	Norfloxacin	Quinolone	DNA gyrase	-5.28332	0.564445	-0.822349	1.23445	0.00507487	70458-96-7	acetic acid	100	Wako	142-06391
Yes	NiCl2	Nickel(II) Chloride	Metal stress	Oxidative stress	-0.369857	0.0429019	3.44453	1.06021	0.00507487	7718-54-9	water	100	Wako	141-01062
Yes	NIT	Nitrofurantoin	Hydantoin	DNA, ribosome, many macromolecules	1.29592	0.0878322	4.37728	0.129548	0.00477182	67-20-9	N,N-dimethyl formamide	100	Sigma	N7878-10G
Yes	NMNO	N-methyl-N-octylamine	Amine	Unknown in bacteria	6.62274	0.028753	7.45329	0.175661	0.00507487	2439-54-5	media	5	Tokyo Chemical Industry CO., LTD.	M2219
Yes	NQO	4-Nitroquinoline 1-oxide	Mutagen	DNA	0.658561	0.0628123	3.38628	0.283708	0.00507487	56-57-5	media	0.2	Wako	147-03421
Yes	NVA	DL-3-hydroxynorvaline	Threonine analogue	Aspartate kinase, homoserine dehydrogenase, homoserine kinase	2.37378	0.106626	5.28009	0.189318	0.00507487	2280-42-4	media	100	Sigma	H4002-250MG
Yes	PHEN	1,10-Phenanthroline Monohydrate	Chelator	Metalloproteinase	1.09408	0.0542046	1.8363	0.377068	0.00507487	5144-89-8	Ethanol	100	Wako	161-00861
Yes	PLM	Phleomycin	Bleomycin	DNA	1.96636	0.0598535	6.4561	0.884797	0.00499812	11006-33-0	media	25	LKT Labs, Inc	P2845
Yes	PMZ	Promethazine Hydrochloride	Phenothiazine	Histamine H1 receptor	5.47036	0.0268394	6.46345	0.429894	0.00507487	58-33-3	media	100	Sigma	S6508-10G
Yes	PS	Protamine Sulfate, from Salmon	Cationic peptide	Membrane, Heparin	0.096098	0.0490322	0.547581	0.356841	0.0655522	9009-65-8	media	20	Wako	160-05191
Yes	PUR	Puromycin Dihydrochloride	Aminonucleoside	Protein translation	7.13721	0.00209225	7.7638	0.313462	0.00507487	58-58-2	media	25	Wako	160-23151
Yes	RFP	Rifampicin	Rifamycin	RNA polymerase	2.56643	0.0626197	3.21456	0.227709	0.00507487	13292-46-1	DMSO	50	Wako	189-01001
Yes	SDC	Sodium Dichromate Dihydrate	Metal stress	Oxidative DNA damage	-0.101923	0.0878132	4.66581	0.56202	0.00507487	7789-12-0	water	100	Wako	193-01902
Yes	SHX	DL-Serine hydroxamate	Serine analogue	Serine-tRNA ligase	7.66264	0.079654	9.5439	0.355148	0.00507487	55779-32-3	media	25	Sigma	S4503-250MG
Yes	SS	Sodium salicylate	Monohydroxybenzoic acid	Metal chelater	7.2617	0.0878322	11.665	0.129548	0.00477182	54-21-7	media	50	Wako	191-03142
Yes	SXZ	Sulfisoxazole	Sulfonamide	Folic acid biosynthesis	-1.4537	0.125576	0.613079	1.11552	0.00507487	127-69-5	Ethanol	10	Toronto Research Chemicals Inc,	S689110
Yes	TET	Tetracycline	Tetracycline	30S ribosome	-2.21745	0.0330848	1.11736	0.840904	0.00507487	60-54-8	media	1	LKT Labs, Inc	T1677
Yes	VCM	Vancomycin Hydrochloride	Glycopeptide	Peptidoglycan	6.41512	0.0309835	8.35905	0.437138	0.00507487	1404-93-9	media	10	Wako	226-01301
No	4.HPAA	4-Hydroxyphenylacetic acid	Monocarboxylic acid	Unknown in bacteria	10.0167	0.0327791	11.3295	0.337506	0.00507487	156-38-7	media	50	Tokyo Chemical Industry CO., LTD.	H0290
No	9.AA	9-Aminoacridine hydrochloride monohydrate	Aminoacridine	DNA	3.33196	0.23166	4.16147	0.157727	0.00507487	90-45-9	media	5	Sigma	A38401-5G
No	AMK	Amikacin disulfate salt	Aminoglycoside	30S ribosome	3.78286	0.0387866	6.2001	0.42074	0.00507487	39831-55-5	media	100	Sigma	A1774-250MG
No	AMP	Ampicillin Sodium	beta-lactam	Peptidoglycan	0.484727	0.0369598	3.03723	0.441708	0.00507487	69-52-3	media	100	Wako	016-23301
No	APR	Apramycin sulfate salt	Aminoglycoside	30S ribosome	4.13737	0.0370914	5.6569	0.304776	0.00507487	65710-07-8	media	25	Sigma	A2024-1G
No	BZK	10% Benzalkonium Chloride Solution	Cationic surfactant	Membrane	2.22323	0.130992	2.46713	0.154001	0.0202406	8001-54-5	media	10	Wako	028-05466
No	C48.80	Compound 48/80	Histamine releasing agent	Phospholipase	2.57951	0.0995373	3.45895	0.160874	0.00507487	94724-12-6	media	100	Sigma	C2313-100MG
No	CFMD	Cefamandole nafate	Cephalosporin prodrug	Peptidoglycan	-3.73729	0.0541578	-1.13319	0.525683	0.00507487	42540-40-9	media	50	Toronto Research Chemicals Inc,	C237505
No	CFPZ	Cefoperazone sodium salt	Semi-synthetic cephalosporin	Peptidoglycan	-7.81797	0.0370478	-2.95464	0.864525	0.00507487	62893-20-3	media	100	Sigma	C4292-1G
No	CFX	Cefuroxime sodium salt	Cephalosporin	Peptidoglycan	-1.10844	0.0506799	3.1502	1.52557	0.00507487	56238-63-2	media	100	Sigma	C4417-1G
No	CFZ	Cefazolin Sodium Salt	First-generation cephalosporin	Peptidoglycan	-0.816671	0.0429568	1.14208	1.22276	0.00507487	27164-46-1	media	100	Wako	038-22981
No	CHG	20% Chlorhexidine Gluconate Solution	Disinfectant and antiseptic	Membrane	-0.28191	0.159936	0.0642325	0.218387	0.030639	034-10871	media	100	Wako	034-10871
No	CoCl	Cobalt chloride	Metal stress	tRNA methylthio-transferase, aconitase, and ferrichrome reductase	2.69446	0.0282123	6.26237	1.10003	0.00499812	7646-79-9	water	100	Wako	035-10982
No	CPZ	Chlorpromazine Hydrochloride	Phenothiazine	Dopamine receptor, prolyl oligopeptidase	4.95207	0.0429019	6.76646	1.06021	0.0655522	69-09-0	media	100	Wako	033-10581
No	CTX	Cefotaxime Sodium Salt	Cephalosporin	Peptidoglycan	-8.0438	0.0308581	-4.67766	1.35942	0.00507487	64485-93-4	media	100	Wako	034-16111
No	CYS	L-Cystein	L-amino acid	Serine O-acetyltransferase, Cysteine synthase	3.09457	0.11618	5.60692	0.403907	0.00507487	52-90-4	media	25	Wako	039-20652
No	DAD	Diamide	Reactive oxygen species	Oxidative stress	4.48878	0.0695213	4.81939	0.378704	0.00823902	10465-78-8	media	100	Sigma	D3648-1G
No	DIP	2, 2'-Dipyridyl	Iron chelator	Iron metabolism	3.71382	0.0261595	3.99363	0.123672	0.00507487	366-18-7	Ethanol	100	Wako	040-04242
No	DOXY	Doxycycline Hydrochloride	Tetracycline	30S ribosome	-1.98484	0.0761127	0.706624	0.854844	0.00507487	10592-13-9	media	100	MP Biomedicals, Inc.	597-04001
No	ENX	Enoxacin 1.5-Hydrate	Quinolone	DNA gyrase	-3.67781	0.245304	-1.20249	0.861215	0.00507487	74011-58-8	0.5N NaOH	100	Wako	059-07971
No	GEN	Geneticin (G 418) disulfate salt	Aminoglycoside	30S ribosome	3.0007	0.126124	4.4964	0.398402	0.00507487	108321-42-2	media	100	Sigma	A1720-1G
No	HBO	Boric Acid	Oxoacid	Unknown in bacteria	9.65877	0.0492631	10.91	0.302693	0.00507487	10043-35-3	media	20	Wako	027-02192
No	HTAB	Hexadecyltrimethylammonium Bromide	Cationic surfactant	Membrane	-0.540833	0.0293005	-0.987892	0.285695	0.165807	57-09-0	media	2	Wako	036-02102
No	HXA	Hydroxylamine (50% Hydroxylamine Solution)	Hydroxylamine	Alcohol oxidase, cystathionine beta-synthase, serine-sulfate ammonia-lyase	2.3909	0.0909558	3.24408	0.495727	0.00507487	7803-49-8	media	100	Wako	088-07221
No	IDA	Iodoacetate	Alkylating agent.	Cysteine peptidases,	3.27682	0.0411822	3.97281	0.375089	0.00507487	64-69-7	media	100	Wako	091-00492
No	KBZA	Potassium benzoate	Benzoate	Phosphofructokinase	10.0185	0.0566748	10.2745	0.107685	0.00507487	582-25-2	media	10	Wako	164-19342
No	MER	Meropenem Trihydrate	Meropenem	Peptidoglycan	-4.79765	0.308913	-4.50644	0.662098	0.229766	119478-56-7	media	10	Wako	133-15671
No	MOX	Moxalactam sodium salt	Oxacephem	Peptidoglycan	-4.39155	0.0885439	-2.27196	0.86395	0.00507487	64952-97-2	media	100	Sigma	M8158-1G
No	MYR	Myricetin	Hexahydroxyflavone	Cyclooxygenase	0.945297	0.110016	2.027	0.56317	0.00507487	529-44-2	Ethanol	25	Wako	137-16791
No	NAL	Nalidixic acid	Quinolone	DNA gyrase, topoisomerase	2.34403	0.111043	4.94541	1.11927	0.00507487	389-08-2	0.5N NaOH	100	Wako	147-09641
No	NaN3	Sodium azide	Inorganic compound	Oxidative phosphorylation	6.00861	0.108414	6.81304	0.170478	0.00507487	26628-22-8	media	200	Wako	190-14901
No	NM	Neomycin Sulfate	Aminoglycoside	30S ribosome	2.93003	0.0789697	5.4703	0.599073	0.00507487	1405-10-3	media	100	Wako	146-08871
No	NTR	Netropsin dihydrochloride	Polyamide	DNA	3.41383	0.0344732	4.36294	0.687743	0.00507487	18133-22-7	media	1	Sigma	N9653-5MG
No	OFLX	Ofloxacin	Quinolone	DNA gyrase	-5.94405	0.0603597	-2.52256	0.603261	0.00507487	82419-36-1	0.5N NaOH	100	Wako	157-02981
No	OXM	Oxamic acid	Dicarboxylic acid monoamide	Lactate dehydrogenase	11.6846	0.213406	11.6224	0.160478	0.575174	471-47-6	media	50	Tokyo Chemical Industry CO., LTD.	O0084
No	PIP	Piperacillin	Penicillin	Peptidoglycan	-1.6055	0.0446074	1.28267	0.289203	0.00507487	61477-96-1	Ethanol	20	LKT Labs, Inc	P3462
No	PLB	Plumbagin (5-hydroxy-2-methyl-1,4-naphthoquinone)	Naphthoquinone	Oxidative stress	3.25758	0.0995373	4.13703	0.160874	0.00507487	481-42-5	acetic acid	100	Wako	164-17181
No	PMB	Polymyxin B Sulfate	Cyclic peptide	Lipopolysaccharide, membrane	-2.1621	0.104379	-1.93653	0.094534	0.00507487	1405-20-5	media	100	Wako	167-11691
No	PNA	D-Penicillamine	Antirheumatic drug	Metal chelator	10.8742	0.00209225	11.5008	0.313462	0.00507487	52-67-5	media	20	Tokyo Chemical Industry CO., LTD.	P0147
No	PPA	Propionic acid	Organic acid	Acid stress	9.81671	0.0745119	10.2267	0.137747	0.00507487	79-09-4	media	400	Tokyo Chemical Industry CO., LTD.	P0500
No	PYA	Pyruvic acid	Organic acid	Acid stress	11.2725	0.0624459	11.1649	0.0379961	0.0130652	127-17-3	media	400	Tokyo Chemical Industry CO., LTD.	P0579
No	RFM	Rifamycin SV sodium salt	Rifamycin	RNA polymerase	5.06261	0.0471157	5.94729	0.23162	0.00811312	14897-39-3	media	1.67	Sigma	R8626-1G
No	SCP	Sulfachloropyridazine	Sulfonamide	Folic acid biosynthesis	-2.40636	0.185479	-0.969606	0.145512	0.00507487	80-32-0	0.5N NaOH	100	Sigma	S9882-100G
No	SDZ	Sulfadiazine	Sulfonamide	Folic acid biosynthesis	-1.11148	0.0984484	-0.552294	0.338518	0.00507487	68-35-9	0.5N NaOH	100	LKT Labs, Inc	S8245
No	TCS	Triclosan	Biocide	Fatty acid biosynthesis, many targets	1.69013	0.215458	2.16993	1.73432e-10	0.00366455	3380-34-5	Ethanol	100	Sigma	PHR1338-1G
No	TOB	Tobramycin Sulfate	Aminoglycoside	30S ribosome	0.651864	0.0256242	4.38915	0.456153	0.00507487	79645-27-5	media	100	LKT Labs, Inc	514-46971
No	TP	Trimethoprim	Sulfonamide	Folic acid biosynthesis	-1.76798	0.0643657	-0.0353933	0.739961	0.00507487	738-70-5	DMSO	100	Wako	209-18381
No	VLL	(R)-(-)-2-Amino-3-methyl-1-butanol (D-Valinol)	Amino alcohol	Unknown in bacteria	11.8952	0.0649303	11.7083	0.26304	0.173485	4276-09-9	media	100	Sigma	284483-1G
