## Supplemental Table 5 for "High-throughput laboratory evolution and evolutionary constraints in *Escherichia coli*"

### Sheet: Sheet1
mutation	resistance	sensitivity
ompF	Chloramphenicol, Rifampicin, Cefmetazole, Aztreonam, Nickel(II) Chloride, Carbenicillin, Norfloxacin, Phleomycin, 1,10-Phenanthroline, DL-3-hydroxynorvaline, Mecillinam, Tetracycline, Sodium salicylate, Blasticidine S, Furaltadone, Erythromycin, Puromycin, N-methyl-N-octylamine	D-Cycloserine, D-Valine
rssB	Chloramphenicol, Rifampicin, Cefmetazole, Aztreonam, Acriflavine, Carbenicillin, Sodium Dichromate, Amitriptyline, Phleomycin, Tetracycline, Promethazine, Sodium salicylate, Blasticidine S, Erythromycin, Puromycin, N-methyl-N-octylamine	L-Valine, β-Chloro-L-alanine, Nickel(II) Chloride, Protamine Sulfate, D-Cycloserine, 3-Amino-1,2,4- triazole, 4-Nitroquinoline 1-oxide, DL-Serine hydroxamate, L-Glutamic acid γ-hydrazide, L-Homoserine
baeS	Aztreonam, Carbenicillin, Phleomycin, Tetracycline, Blasticidine S, Puromycin	Nickel(II) Chloride, DL-Serine hydroxamate, L-Homoserine
glpT	Nickel(II) Chloride, Carbenicillin, Fosfomycin, Mitomycin C, Phleomycin, Sodium salicylate, Blasticidine S, Puromycin	Protamine Sulfate, D-Cycloserine, EDTA, Erythromycin, L-Homoserine
cyaA	Chloramphenicol, Rifampicin, Cefmetazole, Aztreonam, Acriflavine, Carbenicillin, Fosfomycin, Potassium Tellurite (IV), Amitriptyline, Phleomycin, DL-3-hydroxynorvaline, Mecillinam, Tetracycline, Promethazine, Sodium salicylate, Blasticidine S, Erythromycin, Puromycin, 5-Fluoroorotic Acid, N-methyl-N-octylamine	L-Valine, β-Chloro-L-alanine, Sodium Dichromate, Vancomycin, DL-Serine hydroxamate, L-Glutamic acid γ-hydrazide, DL-2-Aminobutyric acid
ycbZ	Chloramphenicol, Aztreonam, 6-Mercaptopurine, Nickel(II) Chloride, Carbenicillin, Amitriptyline, Phleomycin, DL-3-hydroxynorvaline, Tetracycline, EDTA, Promethazine, Sodium salicylate, Blasticidine S, Erythromycin, Puromycin, 5-Fluoroorotic Acid, N-methyl-N-octylamine	D-Cycloserine, 4-Nitroquinoline 1-oxide
cycA	Carbenicillin, D-Cycloserine, DL-3-hydroxynorvaline, Tetracycline, Sodium salicylate, Blasticidine S, L-Homoserine, DL-2-Aminobutyric acid, Puromycin	L-Glutamic acid γ-hydrazide
cyoE	Kanamycin, D-Cycloserine, Phleomycin, DL-3-hydroxynorvaline, Puromycin	Rifampicin, 5-Fluorouracil, L-Valine, Nickel(II) Chloride, Sodium Dichromate, Potassium Tellurite (IV), Benserazide, DL-Serine hydroxamate, Sodium salicylate, L-Glutamic acid γ-hydrazide, Erythromycin
cyoA	Kanamycin, Phleomycin	Sodium Dichromate, Vancomycin, L-Glutamic acid γ-hydrazide
cyoB	Kanamycin, D-Cycloserine, Phleomycin	Sodium Dichromate, Sulfisoxazole, Vancomycin, EDTA, L-Glutamic acid γ-hydrazide
nuoG	Aztreonam, Carbenicillin, Phleomycin, DL-3-hydroxynorvaline, Tetracycline, Blasticidine S, Puromycin, N-methyl-N-octylamine	Chloramphenicol, Sodium Dichromate, 4-Nitroquinoline 1-oxide, L-Homoserine
oppA	Aztreonam, Acriflavine, Carbenicillin, Phleomycin, Tetracycline, Blasticidine S, Puromycin	Nickel(II) Chloride
mipA	Acriflavine, Mitomycin C, Phleomycin, DL-3-hydroxynorvaline, Tetracycline, Puromycin	L-Valine, Vancomycin, DL-Serine hydroxamate, L-Homoserine
folM	Acriflavine, Carbenicillin, Norfloxacin, Sodium Dichromate, Sulfisoxazole, Mitomycin C, Phleomycin	Hydrogen peroxide, Nickel(II) Chloride
mprA	Chloramphenicol, Rifampicin, 5-Fluorouracil, Aztreonam, 6-Mercaptopurine, Mitomycin C, Phleomycin, DL-3-hydroxynorvaline, Tetracycline, DL-Serine hydroxamate, Promethazine, Blasticidine S, L-Glutamic acid γ-hydrazide, Erythromycin, CCCP, DL-2-Aminobutyric acid, Puromycin, 5-Fluoroorotic Acid, N-methyl-N-octylamine
ptsP	Hydrogen peroxide, Aztreonam, Kanamycin, Phleomycin, DL-3-hydroxynorvaline, Puromycin	D-Cycloserine, 4-Nitroquinoline 1-oxide, CCCP, D-Valine
rfe	Rifampicin, Nickel(II) Chloride, Carbenicillin, Mitomycin C, Phleomycin, Mecillinam	D-Cycloserine, 4-Nitroquinoline 1-oxide, L-Homoserine, CCCP, D-Valine
purR	Carbenicillin, Phleomycin, DL-3-hydroxynorvaline, Sodium salicylate, Puromycin	L-Valine, Sulfisoxazole, D-Cycloserine, EDTA, DL-Serine hydroxamate, L-Homoserine, CCCP
uraA	5-Fluorouracil, Carbenicillin, Sodium salicylate, DL-2-Aminobutyric acid, Puromycin	4-Nitroquinoline 1-oxide, CCCP
corA	Chloramphenicol, Nickel(II) Chloride, Carbenicillin, Phleomycin, DL-3-hydroxynorvaline, Tetracycline, Sodium salicylate, Blasticidine S, Puromycin, N-methyl-N-octylamine	Sulfisoxazole
cysP	5-Fluoroorotic Acid	1,10-Phenanthroline, Cefmetazole, Tetracycline
rhlB	Chloramphenicol, Carbenicillin, Potassium Tellurite (IV), Mitomycin C, Phleomycin, Tetracycline, Blasticidine S, Puromycin	DL-Serine hydroxamate
oxyR	Hydrogen peroxide, Sodium Dichromate, Benserazide, DL-3-hydroxynorvaline	Nickel(II) Chloride, Norfloxacin, Potassium Tellurite (IV), 4-Nitroquinoline 1-oxide
apt	Hydrogen peroxide, Carbenicillin, 3-Amino-1,2,4- triazole, DL-3-hydroxynorvaline, Sodium salicylate, Puromycin	D-Cycloserine, L-Homoserine
sstT	Acriflavine, Carbenicillin, DL-3-hydroxynorvaline, Sodium salicylate, Puromycin	DL-Serine hydroxamate, CCCP
gabP	Carbenicillin, Phleomycin, DL-Serine hydroxamate, Sodium salicylate, Puromycin
sdaA	Carbenicillin, Phleomycin, DL-3-hydroxynorvaline, Sodium salicylate, Puromycin, N-methyl-N-octylamine	L-Valine, D-Cycloserine, L-Homoserine
glnP	Carbenicillin, Sodium salicylate, L-Glutamic acid γ-hydrazide, Puromycin
metN	Rifampicin, Acriflavine, Phleomycin, DL-3-hydroxynorvaline, Sodium salicylate, L-Glutamic acid γ-hydrazide, Puromycin	DL-2-Aminobutyric acid
yhjE	Acriflavine, Carbenicillin, Norfloxacin, Phleomycin, DL-3-hydroxynorvaline, Puromycin, D-Valine	Nickel(II) Chloride, DL-Serine hydroxamate
nfsA	Chloramphenicol, Aztreonam, Carbenicillin, Phleomycin, DL-3-hydroxynorvaline, Mecillinam, Promethazine, Nitrofurantoin, Sodium salicylate, Furaltadone, Erythromycin, Puromycin, 5-Fluoroorotic Acid, N-methyl-N-octylamine	D-Cycloserine, DL-Serine hydroxamate
ybjK	Chloramphenicol, Cefmetazole, Aztreonam, Acriflavine, Carbenicillin, Phleomycin, Tetracycline, DL-Serine hydroxamate, Puromycin	β-Chloro-L-alanine, Nickel(II) Chloride, N-methyl-N-octylamine
ilvL	Chloramphenicol, Acriflavine, Carbenicillin, Puromycin	β-Chloro-L-alanine, Nickel(II) Chloride, Sulfisoxazole, 4-Nitroquinoline 1-oxide, DL-Serine hydroxamate, D-Valine, N-methyl-N-octylamine
dctA	Chloramphenicol, Acriflavine, Carbenicillin, Phleomycin, Tetracycline, 5-Fluoroorotic Acid	Nickel(II) Chloride, EDTA, N-methyl-N-octylamine
ycfQ	Chloramphenicol, Cefmetazole, Aztreonam, Acriflavine, Carbenicillin, Sulfisoxazole, 1,10-Phenanthroline, Tetracycline, Sodium salicylate	Hydrogen peroxide, 4-Nitroquinoline 1-oxide, EDTA, L-Glutamic acid γ-hydrazide
gshA	Chloramphenicol, Cefmetazole, Aztreonam, Acriflavine, Nickel(II) Chloride, Carbenicillin, Amitriptyline, Phleomycin, DL-3-hydroxynorvaline, Tetracycline, Promethazine, Sodium salicylate, Blasticidine S, Erythromycin, Puromycin, D-Valine, 5-Fluoroorotic Acid	β-Chloro-L-alanine, Sulfisoxazole, 4-Nitroquinoline 1-oxide, DL-Serine hydroxamate, L-Glutamic acid γ-hydrazide
potA	Chloramphenicol, Acriflavine, Carbenicillin, Phleomycin, Blasticidine S	Nickel(II) Chloride, D-Valine, N-methyl-N-octylamine
potH	Chloramphenicol, Acriflavine, Carbenicillin, Phleomycin, DL-3-hydroxynorvaline, Sodium salicylate	Nickel(II) Chloride, Sulfisoxazole, 4-Nitroquinoline 1-oxide, DL-Serine hydroxamate, N-methyl-N-octylamine
soxR	Chloramphenicol, Acriflavine, Carbenicillin, Tetracycline, Puromycin	4-Nitroquinoline 1-oxide, L-Glutamic acid γ-hydrazide, L-Homoserine, N-methyl-N-octylamine
sulA	Chloramphenicol, Acriflavine, Mitomycin C, Phleomycin, Puromycin	Nickel(II) Chloride, N-methyl-N-octylamine
dacA	Chloramphenicol, Acriflavine, Mitomycin C, Phleomycin	Cefmetazole, 4-Nitroquinoline 1-oxide, EDTA, Erythromycin, L-Homoserine, DL-2-Aminobutyric acid, N-methyl-N-octylamine
dadA	Chloramphenicol, Acriflavine, Carbenicillin, D-Cycloserine, Phleomycin, DL-2-Aminobutyric acid	L-Valine, EDTA, L-Homoserine, N-methyl-N-octylamine
frlA	Chloramphenicol, Acriflavine, Blasticidine S	Nickel(II) Chloride, Vancomycin
fusA	Chloramphenicol, Rifampicin, 5-Fluorouracil, Kanamycin, Acriflavine, Carbenicillin, Sulfisoxazole, Potassium Tellurite (IV), Mitomycin C, DL-Serine hydroxamate, D-Valine	β-Chloro-L-alanine, Nickel(II) Chloride, Sodium Dichromate, Protamine Sulfate, Benserazide, D-Cycloserine, Vancomycin, 1,10-Phenanthroline, 4-Nitroquinoline 1-oxide, Sodium salicylate, Blasticidine S, L-Glutamic acid γ-hydrazide, Furaltadone, L-Homoserine, DL-2-Aminobutyric acid, 5-Fluoroorotic Acid
gadB	Chloramphenicol, Acriflavine, Mitomycin C, Phleomycin, Blasticidine S, Puromycin	DL-Serine hydroxamate, L-Homoserine, N-methyl-N-octylamine
glyT	Chloramphenicol, Aztreonam, Acriflavine, Carbenicillin, Phleomycin, DL-3-hydroxynorvaline, Tetracycline, Erythromycin, Puromycin	Sulfisoxazole
gyrA	Chloramphenicol, 5-Fluorouracil, Cefmetazole, Aztreonam, Nickel(II) Chloride, Carbenicillin, Norfloxacin, Sodium Dichromate, 3-Amino-1,2,4- triazole, DL-3-hydroxynorvaline, Tetracycline, Promethazine, Sodium salicylate, Blasticidine S, Erythromycin, Puromycin, 5-Fluoroorotic Acid	β-Chloro-L-alanine, Acriflavine, Fosfomycin, D-Cycloserine, DL-Serine hydroxamate, L-Glutamic acid γ-hydrazide
hisR	Chloramphenicol, Cefmetazole, Carbenicillin, Erythromycin, Puromycin	Nickel(II) Chloride, L-Homoserine, N-methyl-N-octylamine
hisS	Chloramphenicol, Tetracycline	β-Chloro-L-alanine, Nickel(II) Chloride, D-Cycloserine, 4-Nitroquinoline 1-oxide, DL-Serine hydroxamate, L-Homoserine, N-methyl-N-octylamine
hpt	Phleomycin, Benserazide, 6-Mercaptopurine, Sulfisoxazole, 5-Fluoroorotic Acid, Hydrogen peroxide, Fosfomycin	Amitriptyline, Promethazine,
iscR	Chloramphenicol, Carbenicillin, Mitomycin C, Sodium salicylate, Puromycin	L-Valine, Nickel(II) Chloride, D-Cycloserine, 4-Nitroquinoline 1-oxide, EDTA, L-Homoserine, N-methyl-N-octylamine
livM	Chloramphenicol, L-Valine, β-Chloro-L-alanine, Carbenicillin, Tetracycline, Sodium salicylate, Blasticidine S	Nickel(II) Chloride, Sulfisoxazole
lon	Chloramphenicol, Cefmetazole, Acriflavine, Carbenicillin, D-Cycloserine, Phleomycin, DL-3-hydroxynorvaline, Mecillinam, Tetracycline, Sodium salicylate, Blasticidine S, Erythromycin, Puromycin, 5-Fluoroorotic Acid, N-methyl-N-octylamine	Hydrogen peroxide, β-Chloro-L-alanine, Nickel(II) Chloride, Sodium Dichromate, Mitomycin C, L-Glutamic acid γ-hydrazide
msbA	Chloramphenicol, Aztreonam, Carbenicillin, Mitomycin C, Amitriptyline, Phleomycin, DL-3-hydroxynorvaline, Promethazine, Puromycin	4-Nitroquinoline 1-oxide
ogt_hrpA_int	Chloramphenicol, Mitomycin C, Puromycin	Nickel(II) Chloride, Sulfisoxazole, 4-Nitroquinoline 1-oxide, N-methyl-N-octylamine
rne	Chloramphenicol, Rifampicin, 5-Fluorouracil, Cefmetazole, Aztreonam, Acriflavine, Carbenicillin, Potassium Tellurite (IV), Mitomycin C, Amitriptyline, Erythromycin, N-methyl-N-octylamine	Hydrogen peroxide, Nickel(II) Chloride, Sulfisoxazole, Benserazide, Vancomycin, 3-Amino-1,2,4- triazole, 4-Nitroquinoline 1-oxide, DL-Serine hydroxamate, L-Glutamic acid γ-hydrazide, L-Homoserine, D-Valine
rob	Chloramphenicol, Rifampicin, Cefmetazole, Aztreonam, Nickel(II) Chloride, Carbenicillin, Norfloxacin, Mitomycin C, Amitriptyline, 1,10-Phenanthroline, Tetracycline, Promethazine, Erythromycin, Puromycin	L-Valine, β-Chloro-L-alanine, D-Cycloserine, 3-Amino-1,2,4- triazole, L-Homoserine, D-Valine
rplM_yhcM_int	Chloramphenicol, Cefmetazole, Aztreonam, Carbenicillin, Sodium Dichromate, Amitriptyline, Phleomycin, DL-3-hydroxynorvaline, Mecillinam, Tetracycline, Erythromycin, Puromycin	β-Chloro-L-alanine, Sulfisoxazole, D-Cycloserine, DL-Serine hydroxamate
rpoB	Chloramphenicol, β-Chloro-L-alanine, Carbenicillin, Mitomycin C, Amitriptyline, Tetracycline, DL-Serine hydroxamate, Promethazine, CCCP, Puromycin	Sodium Dichromate, D-Cycloserine, L-Glutamic acid γ-hydrazide
rpoC	Chloramphenicol, β-Chloro-L-alanine, 6-Mercaptopurine, Acriflavine, Carbenicillin, Phleomycin, DL-3-hydroxynorvaline, Mecillinam, Blasticidine S, CCCP, Puromycin, D-Valine	Nickel(II) Chloride, Potassium Tellurite (IV), 4-Nitroquinoline 1-oxide, Sodium salicylate, N-methyl-N-octylamine
sdhA	Chloramphenicol, Phleomycin, Sodium salicylate	β-Chloro-L-alanine, 4-Nitroquinoline 1-oxide, DL-Serine hydroxamate, D-Valine, N-methyl-N-octylamine
serA	Chloramphenicol, Aztreonam, Carbenicillin, Norfloxacin, Sodium Dichromate, Phleomycin, DL-3-hydroxynorvaline, Tetracycline, DL-Serine hydroxamate, Blasticidine S, Puromycin, D-Valine	L-Valine, β-Chloro-L-alanine, Fosfomycin, D-Cycloserine, L-Glutamic acid γ-hydrazide, N-methyl-N-octylamine
sohA	Chloramphenicol, Aztreonam, Kanamycin, Carbenicillin, Sodium Dichromate, D-Cycloserine, Phleomycin, Mecillinam, Puromycin, D-Valine, 5-Fluoroorotic Acid	Rifampicin, Hydrogen peroxide, Nickel(II) Chloride, Benserazide, 4-Nitroquinoline 1-oxide, DL-Serine hydroxamate, L-Glutamic acid γ-hydrazide
ydhO_sodB_int	Aztreonam, Carbenicillin, Potassium Tellurite (IV), Tetracycline, 4-Nitroquinoline 1-oxide, Puromycin, N-methyl-N-octylamine	D-Cycloserine, L-Homoserine
yjcO	Carbenicillin, Phleomycin, Tetracycline	L-Valine, Nickel(II) Chloride, Sulfisoxazole, D-Cycloserine, 4-Nitroquinoline 1-oxide, L-Glutamic acid γ-hydrazide, L-Homoserine
zupT	Chloramphenicol, Carbenicillin, Benserazide, Phleomycin, 1,10-Phenanthroline, 4-Nitroquinoline 1-oxide	L-Valine, EDTA, L-Glutamic acid γ-hydrazide
acrR	Chloramphenicol, Rifampicin, Cefmetazole, Aztreonam, Acriflavine, Nickel(II) Chloride, Carbenicillin, Mitomycin C, Amitriptyline, 1,10-Phenanthroline, DL-3-hydroxynorvaline, Tetracycline, 4-Nitroquinoline 1-oxide, Promethazine, Nitrofurantoin, Sodium salicylate, Furaltadone, Erythromycin, Puromycin, 5-Fluoroorotic Acid, N-methyl-N-octylamine	D-Cycloserine, L-Homoserine, D-Valine
